# A multi-omics analysis of human fibroblasts overexpressing an *Alu* transposon reveals widespread disruptions in aging-associated pathways

**DOI:** 10.1101/2025.07.11.664466

**Authors:** Juan I. Bravo, Eyael Tewelde, Christina D. King, Joanna Bons, Samah Shah, Jacob Rose, Judith Campisi, Birgit Schilling, Bérénice A. Benayoun

## Abstract

During aging and cellular senescence, repetitive elements are frequently transcriptionally derepressed across species and cell types. Among these, the most abundant repeats by copy number in the human genome are *Alu* retrotransposons. Though *Alu* elements are often studied for their mutagenic potential, there is increasing appreciation for their contributions to other biological functions, including pro-inflammatory signaling and mitochondrial dysfunction. However, a comprehensive analysis of *Alu*-driven molecular changes remains to be conducted, and *Alu*’s potential contributions to aging features remain incompletely characterized. Here, we show that overexpression of an *AluJb* transposon in human primary IMR-90 fibroblasts leads to large-scale alterations across the transcriptome, cellular proteome, and secretome. Functional genomics analyses reveal alterations in aging pathways, broadly, and mitochondrial metabolism, proteostasis, cell cycle, and extracellular matrix pathways, more specifically. Our results demonstrate that *Alu* transcriptional upregulation is sufficient to drive widespread disruptions to cellular homeostasis that mirror aging-associated alterations.
