## Supplementary material for "A multi-omics analysis of human fibroblasts overexpressing an *Alu* transposon reveals widespread disruptions in aging-associated pathways": Table S3

### Sheet: Index
Supplementary Table S3
	A	All GSEA results for senescence and aging gene sets in the transcriptome.
	B	All GSEA results for senescence and aging gene sets in the cellular proteome.
	C	All GSEA results for senescence and aging gene sets in the secretome.
	D	All GSEA results for AluJb induced genes and repeats in the human aging primary fibroblast transcriptome.

### Sheet: A
	ID	Description	setSize	enrichmentScore	NES	pvalue	p.adjust	qvalue	rank	leading_edge	core_enrichment
Aging_Fibroblast_Repeats_Up	Aging_Fibroblast_Repeats_Up	Aging_Fibroblast_Repeats_Up	349	0.792459	4.17158	1e-50	1e-49	3.15789e-50	2370	tags=81%, list=16%, signal=70%	L1M1:L1:LINE/Tigger17a:TcMar-Tigger:DNA/MER112:hAT-Charlie:DNA/Tigger3a:TcMar-Tigger:DNA/L1MA2:L1:LINE/L1M4:L1:LINE/L1ME3Cz:L1:LINE/L3:CR1:LINE/MER5A:hAT-Charlie:DNA/MLT1L:ERVL-MaLR:LTR/L1ME3:L1:LINE/L1MEf:L1:LINE/Tigger3c:TcMar-Tigger:DNA/MER5A1:hAT-Charlie:DNA/L1MB8:L1:LINE/MIR:MIR:SINE/L1M4a2:L1:LINE/L1M5:L1:LINE/L1ME3A:L1:LINE/L1MC2:L1:LINE/Charlie24:hAT-Charlie:DNA/L1MC3:L1:LINE/Tigger19a:Tc…
Aging_Fibroblast_Repeats_Down	Aging_Fibroblast_Repeats_Down	Aging_Fibroblast_Repeats_Down	28	0.768912	2.62333	3.71103e-10	1.85551e-09	5.85952e-10	2973	tags=75%, list=20%, signal=60%	HERVL74-int:ERVL:LTR/L1PA2:L1:LINE/L1MEg2:L1:LINE/LTR25:ERV1:LTR/L1PA14:L1:LINE/L1PA12:L1:LINE/AluYj4:Alu:SINE/AluSc:Alu:SINE/L1M4c:L1:LINE/OldhAT1:hAT-Ac:DNA/AluYf1:Alu:SINE/LTR12C:ERV1:LTR/X6A_LINE:CR1:LINE/L1PA6:L1:LINE/SVA_C:SVA:Retroposon/AluYk2:Alu:SINE/SVA_D:SVA:Retroposon/LTR54:ERV1:LTR/SVA_B:SVA:Retroposon/LTR8A:ERV1:LTR/SVA_F:SVA:Retroposon
GTEx_Aging_Down	GTEx_Aging_Down	GTEx_Aging_Down	762	-0.279399	-1.64759	3.68773e-09	1.22924e-08	3.88183e-09	4607	tags=37%, list=30%, signal=27%	SMAP1/KTI12/GDE1/POLE3/SCO1/NRIP3/GCC1/PCMT1/PGBD4/CDC40/SLC22A4/TMEM70/SUCLA2/COA7/ELOA/PRKAG1/CALM1/EIF5/UBE2G1/TTC1/TRAPPC13/NIPA2/INTS12/RAB11A/CHUK/CDK5R1/HMGN4/SNRPB2/TUSC2/MRPL3/TSFM/LYRM2/E2F6/PSMG1/AKIRIN1/FBXO45/RAB11FIP1/BZW2/ACAT1/MRPL35/NECAB1/RHOQ/BRF2/LYPLA1/PGM1/VAMP7/METAP2/GLRX3/FAM32A/FEM1A/SCRN3/DHX32/FASTKD5/UTP23/JKAMP/PRKACA/AAGAB/UBE2J1/PGK1/PSMA5/LRRC47/EFNB3/RNF141/RIC8A…
Aging_Fibroblast_Genes_Down	Aging_Fibroblast_Genes_Down	Aging_Fibroblast_Genes_Down	3410	-0.19855	-1.26264	5.05916e-07	1.26479e-06	3.99408e-07	3899	tags=29%, list=26%, signal=28%	COG4/KLHDC8B/TMEM222/BOLA3-DT/ORC3/ENSG00000262633/COTL1/CAMK1G/TOX2/SFR1/ENSG00000268230/RPUSD3/DIAPH3/PFKFB4/ILF3-DT/LBHD1/YWHAH/CKS1B/CSK/DTD1/CCDC28B/ENSG00000285839/PTPDC1/ATOSB/ARAF/RHOBTB2/UQCC4/SOX12/TXNDC12/PRKCSH/NT5DC2/SZRD1/MRPS12/BANP/FAF1/CLPP/BTBD6/GMPPA/RFC2/NR2C2AP/PRKACA/LMNA/CXXC5/NTMT1/BAG3/CMC4/FAH/ENSG00000289720/PGK1/ZNF777/HYLS1/PTOV1-AS2/PUSL1/UCKL1/SLC16A3/NSDHL/ELP6/NAI…
SenMayo	SenMayo	SenMayo	87	-0.368332	-1.665	0.00159416	0.00318832	0.00100684	858	tags=24%, list=6%, signal=23%	CXCL8/JUN/CXCL1/CCL7/MMP3/WNT16/CXCL12/CCL2/WNT2/ANGPT1/CXCL3/IL1A/IL6/IGFBP4/PTGES/PTGER2/CXCL2/BEX3/IGFBP3/GEM/BMP6
Core_SASP	Core_SASP	Core_SASP	151	-0.280866	-1.39231	0.0156136	0.0260227	0.00821769	3174	tags=34%, list=21%, signal=28%	SERPINH1/AKR1A1/NPM1/TPI1/CST3/MDH2/MYL12B/PRDX1/PFN1/ENO3/ACTG1/NPC2/ALDOA/YWHAE/CTSZ/AARS1/FKBP1A/MYL12A/MIF/MYDGF/DPYSL2/PEBP1/STC1/PGAM1/GSTO1/TPM2/GSTP1/SH3BGRL3/EEF2/LDHB/YWHAQ/PSME1/PSMB6/TPD52L2/PARK7/LDHA/TBCA/TAGLN2/CXCL1/QSOX1/GAPDH/PPIA/AKR1B1/MYL6/HSPE1/LGALS1/MDH1/IGFBP4/SOD1/NME2/TKT/BASP1
CellAge_Inducer	CellAge_Inducer	CellAge_Inducer	301	-0.228338	-1.23746	0.036037	0.0514814	0.0162573	1655	tags=18%, list=11%, signal=16%	PEBP1/BNIP3L/ARG2/FASTK/SUMO2/PEX19/ING1/YPEL3/CAV1/MAP2K2/DUSP1/CEBPB/NLRX1/DPP4/PMVK/ROMO1/MAP2K6/JUNB/CDKN1B/IRF7/RRP8/TAGLN/HNRNPC/NDRG1/MAD1L1/GNG11/SOD2/CXCL1/RPS14/WNT16/RPL11/PEA15/TBPL1/KEAP1/HDAC1/CCL2/ATRAID/RELB/CKB/NFKBIA/CDKN1C/ATG10/SELENBP1/LAYN/MARCKS/IL1A/NQO1/IL6/CREG1/IGFBP3/SIK1/BTG1/SOCS1
GTEx_Aging_Up	GTEx_Aging_Up	GTEx_Aging_Up	445	0.21289	1.14681	0.110695	0.138369	0.0436954	3753	tags=29%, list=25%, signal=23%	F2R/SLC14A1/LTBP2/BHLHE40/WDR27/A2M/SLC2A3/TCIRG1/GSDMB/MDC1/PABPC1L/RUNX2/ARHGEF28/HES1/KIAA1755/PIEZO1/SEC31B/NEDD9/MICALL2/ABCA6/SLC35F2/PRSS23/PROSER2/LPIN3/VWCE/ITGA10/ZBTB20/PLXNB2/RABL2A/NDOR1/PRDM1/SYNE3/ABCG2/AHSA2P/SNAI1/SLC17A9/PLAAT4/SATB2/PEAR1/RIPOR3/CLK1/LPAR2/ABCA7/SLC12A4/IFT172/TUBGCP6/ATG16L2/ITGA11/AEBP1/RAPGEF3/CEP164/PLCB3/ATP13A1/FIGN/MBNL3/DHRS3/EDA2R/DENND6B/PHF8/ADAMTS10…
Aging_Fibroblast_Genes_Up	Aging_Fibroblast_Genes_Up	Aging_Fibroblast_Genes_Up	3707	-0.159451	-1.01658	0.300762	0.33418	0.105531	2965	tags=20%, list=20%, signal=21%	TPRG1L/CST3/ETFA/RNF130/DNAI4/PERP/DMAC2L/FAM229B/IQCK/TSPAN6/NRBF2/UBE2D1/YBX3/SMIM19/RNF10/ZNF404/LCMT1/SLC2A12/RSL24D1/RUNX1T1/PHF10/SLC49A4/TMEM167A/BMI1/LIMS2/FMNL1/SYNPO2/EIF3J-DT/PCDHB12/TSPAN31/CASTOR2/PPIC/MAP1LC3B/SAP30L/CMAS/C1orf52/FAM200A/ENSG00000290032/RDH14/SH3BGRL/UBE2D2/LYSMD3/NAP1L5/ARL6IP5/GNPDA1/TMEM182/ENSG00000279253/ENSG00000267317/PSMD10/RNF13/PTP4A2/ALDH1B1/TMEM254/DNASE…
CellAge_Repressor	CellAge_Repressor	CellAge_Repressor	421	-0.175491	-0.984811	0.510451	0.510451	0.161195	2775	tags=21%, list=18%, signal=18%	FDPS/STUB1/NFE2L2/PPM1D/HSF1/CEBPG/OGG1/NAMPT/RUVBL2/FOXP1/JPT1/RHOA/CDK4/MKRN1/UBE2N/ATG5/ATG4D/HAUS4/ALDOA/TWIST1/DPY30/SIRT6/MUS81/HNRNPA1/GMNN/HMGB2/MAP2K3/SAT2/FIS1/RAN/RAD23B/NR1H2/MIF/DDIT4/FSCN1/EPOR/ATP6V0C/G6PD/RACK1/ENDOG/PSMA2/ERCC1/PAX8/DEPTOR/TFDP1/PYGL/LGALS3/MORF4L1/ASAH1/SGK1/NUTF2/APEX1/HSPB1/RBX1/NTN4/PHGDH/YBX1/RAD51C/MDK/ATG7/PHB2/JUN/PARK7/TXN/GSK3A/RPS9/PDCD4/BCL3/COX5B/RRA…

### Sheet: B
	ID	Description	setSize	enrichmentScore	NES	pvalue	p.adjust	qvalue	rank	leading_edge	core_enrichment
Core_SASP	Core_SASP	Core_SASP	135	0.820077	1.63035	1.9221e-06	1.53768e-05	1.21396e-05	355	tags=28%, list=9%, signal=26%	CALM1/AHNAK/AKR1B1/PLEC/AARS1/COL12A1/HMGA1/PKM/FLNC/CALD1/FKBP10/POSTN/FLNA/YWHAZ/TXNRD1/PEBP1/MYH9/PLOD1/TIMP1/NPC2/YWHAE/MSN/PRKCSH/SOD1/TLN1/EEF2/HEXB/TPD52L2/FLNB/NME2/VIM/GAPDH/COL6A1/CALU/FN1/BASP1/PRCP/CTSD
GTEx_Aging_Down	GTEx_Aging_Down	GTEx_Aging_Down	401	0.66307	1.33174	0.00129031	0.00516124	0.00407466	463	tags=15%, list=12%, signal=14%	CALM1/CALM2/PSMB4/SPCS3/OPA1/TUBB4B/ELOC/IPO7/TIPRL/RTN2/DCTN5/SLK/BTF3L4/COPS5/TARS1/YWHAZ/IDH3A/MAPK1/YWHAE/ADO/PRKAR1A/NAA50/MACROH2A1/PHAX/TUBA1A/TWF2/SRPRA/MTMR6/MED4/ATP2A2/SLMAP/ETFA/BICD2/GOLGA4/RPAP3/KCMF1/PCMT1/NIP7/PSMC2/TMED2/ASH2L/UCHL3/RPS6KA3/WDR12/HNRNPK/TBCC/CUL2/MRPS35/UTP3/CIAPIN1/TMX4/CCNY/ATP5PB/VPS29/CHPF2/ATP6V1B2/MRPS23/C1QBP/EIF2S1
SenMayo	SenMayo	SenMayo	20	0.687948	1.21143	0.226365	0.387281	0.305748	195	tags=20%, list=5%, signal=19%	SERPINE1/SERPINE2/PTBP1/ITGA2
CellAge_Inducer	CellAge_Inducer	CellAge_Inducer	106	0.577361	1.13923	0.254507	0.387281	0.305748	284	tags=17%, list=8%, signal=16%	CDKN2AIP/HMGA1/CAPNS1/PHB/SERPINE1/CD82/PEBP1/PPP2R1A/MAPK1/CAV1/HSPA9/DDB2/PEA15/ARF1/ITGB3/SOD2/STAT6/LPAR1
GTEx_Aging_Up	GTEx_Aging_Up	GTEx_Aging_Up	88	0.57239	1.12016	0.290461	0.387281	0.305748	229	tags=10%, list=6%, signal=10%	IKBKB/AK1/LUC7L/SNRPA/FKBP10/COL8A1/COL16A1/BAX/DDB2
Aging_Fibroblast_Genes_Down	Aging_Fibroblast_Genes_Down	Aging_Fibroblast_Genes_Down	1140	0.51946	1.04313	0.276727	0.387281	0.305748	510	tags=14%, list=13%, signal=17%	CALM3/NES/NUP205/HNRNPUL2/PSMB4/AIFM1/MMS19/NOP10/TUBB4B/STT3A/HMGA1/NSDHL/SEC14L2/DNAJC9/SART1/PKM/PRPF8/DDX27/AK2/MYO18A/SNRPA/FKBP10/SF3A1/DOCK6/FLNA/UPF1/SERPINE1/TPRKB/CD82/COQ6/SMARCA4/SMC1A/ZFPL1/MYH9/HGS/VAT1L/SART3/DNAAF5/PEX16/CHMP7/ETFB/NDUFS6/TTYH3/NOP58/TIMM44/RPP40/EIF3G/ITGA6/PTBP1/ATXN2L/UBE2M/MSN/CRELD2/PRKDC/PRKCSH/NIBAN2/MBOAT7/ANPEP/ASMTL/ITGA2/KDELR1/NFIC/SRSF7/PI4KA/HPCAL1/T…
CellAge_Repressor	CellAge_Repressor	CellAge_Repressor	189	0.45016	0.900598	0.713498	0.815426	0.643757	738	tags=23%, list=20%, signal=20%	AKR1B1/OPA1/SMARCA4/SMC1A/YWHAZ/HNRNPD/MSN/PRKDC/SOD1/NFKB2/UBE2I/ILK/MTDH/GAPDH/CLPP/CTSD/DHX9/KDM1A/RCC1/HNRNPA1/CDK4/FIS1/PELP1/SPAG9/BECN1/GRSF1/BLVRA/GMPS/NSUN2/TEAD1/S100A6/RAN/ANXA5/DDB1/HMGB2/PRPF19/MARCHF5/ILF3/SRSF3/LAMP2/RBBP4/HMGB1/CTSB/APEX1
Aging_Fibroblast_Genes_Up	Aging_Fibroblast_Genes_Up	Aging_Fibroblast_Genes_Up	978	0.412068	0.827403	0.98582	0.98582	0.778279	357	tags=9%, list=9%, signal=10%	CALM2/LMO7/BCAP29/ARIH1/SPCS3/VWA5A/CDKN2AIP/AARS1/COL12A1/LAMA4/DCTN5/IFI35/B2M/RUFY3/ABCC4/CRYZL1/BTF3L4/CALD1/COPS5/TMEM30A/SQOR/PPP1CB/ATL1/PLEKHO2/PLBD2/TXNRD1/COL8A1/DCAF8/RPL31/FKBP9/MAGT1/ASNS/RSF1/SERPINE2/SLC23A2/STX12/EIF1AX/UBE2Z/KCTD12/SNX18/GNB4/CMPK1/ADO/PRKAR1A/ENAH/CDS2/COL3A1/SCPEP1/SEPTIN2/SCRN1/PEA15/HEXB/ITGAV/TMF1/MED4/ATP2A2/SRSF10/SLMAP/ADH5/PDE5A/RIC1/MTDH/SOD2/SERPINB1/S…

### Sheet: C
	ID	Description	setSize	enrichmentScore	NES	pvalue	p.adjust	qvalue	rank	leading_edge	core_enrichment
Core_SASP	Core_SASP	Core_SASP	139	0.690482	1.84937	2.14146e-15	1.71317e-14	1.3525e-14	183	tags=55%, list=19%, signal=52%	VIM/PLEC/ACTN1/FN1/AHNAK/FLNA/FLNC/LTBP1/CALU/COL12A1/COL6A2/VCL/ECM1/YWHAE/MMP2/POSTN/COL6A1/QSOX1/PGK1/IGFBP4/ALDOA/HSPA8/YWHAZ/CTSB/YWHAB/CALD1/MSN/TPI1/BGN/PDIA3/LGALS3BP/NUCB1/EMILIN1/VCAN/IGFBP5/MMP1/PGAM1/HEXB/TIMP1/GDI2/ACTN4/PKM/TXNRD1/CAP1/RCN1/MDH2/GSTP1/TKT/PLS3/GSN/PFN1/MRC2/PARK7/LOXL2/PPIA/ENO1/PXDN/LDHA/EZR/HNRNPA2B1/DPYSL2/PPIB/TNC/GAPDH/MYL12B/MYL12A/TBCA/GSTO1/ARHGDIA/VASN/FKBP…
GTEx_Aging_Up	GTEx_Aging_Up	GTEx_Aging_Up	48	0.520455	1.32435	0.0453463	0.181385	0.143199	280	tags=48%, list=29%, signal=36%	LTBP4/ECM1/MMP2/C1S/BGN/A2M/LTBP2/C1R/PCOLCE/CFH/IGFBP7/COL8A1/FKBP10/CCN2/HSPB1/CSF1/SERPING1/PDGFD/NENF/SPON2/LUM/RCN3/HLA-B
SenMayo	SenMayo	SenMayo	36	0.495242	1.23646	0.137707	0.22291	0.175981	103	tags=28%, list=11%, signal=26%	MMP2/IGFBP4/PLAU/CTSB/IGFBP5/MMP1/PLAT/IGFBP7/SERPINE2/PAPPA
Aging_Fibroblast_Genes_Up	Aging_Fibroblast_Genes_Up	Aging_Fibroblast_Genes_Up	220	0.41048	1.11435	0.139319	0.22291	0.175981	284	tags=37%, list=30%, signal=34%	COL3A1/FBN1/FN1/COL5A2/COL12A1/NPEPPS/C1S/THBS1/SPTAN1/IGFBP4/FSTL1/YWHAB/CALD1/C1R/TPT1/GLUD1/VCAN/IGFBP5/HEXB/CFH/COL8A1/TXNRD1/RCN1/SERPINE2/GSN/SELENBP1/WARS1/THBS2/FHL2/DPYSL2/LAMA4/PSAT1/TNC/MYL12B/MYL12A/CTHRC1/DCN/COL15A1/CCN2/NPTX1/SPTBN1/LAMC1/EFEMP1/GNS/PDLIM1/SERPING1/GSR/IGFBP2/CMPK1/PDGFD/SOD2/AKAP12/CNBP/RBBP4/GNPDA1/RAB11A/EXT2/CSRP2/HEXA/ADH5/ADAM10/ERAP1/NENF/BTD/CDV3/KCTD12/PLB…
Aging_Fibroblast_Genes_Down	Aging_Fibroblast_Genes_Down	Aging_Fibroblast_Genes_Down	280	0.406325	1.10917	0.129629	0.22291	0.175981	186	tags=24%, list=19%, signal=27%	VIM/ACTN1/FLNA/COL6A3/LMNA/LTBP4/COL6A2/MAP4/RRBP1/COL6A1/TGFBI/PGK1/NES/ALDOA/HSPA8/CLSTN1/COL5A1/MSN/TPI1/BGN/LTBP2/EMILIN1/LMNB1/LMNB2/MMP1/PGAM1/GDI2/GDI1/ACTN4/PKM/SDF4/CAP1/APEX1/MDH2/GSTP1/DBN1/GOLM1/PFN1/NME1/RBMX/MRC2/LOXL2/RNH1/GPI/GSS/STIP1/ENO1/HARS1/LDHA/DPYSL3/HNRNPA2B1/THOP1/DPP3/GAPDH/TBCA/GOT2/TALDO1/CTTN/ARHGDIA/VASN/FKBP10/TUBA1B/HDGF/LDHB/LGALS1/STMN1/NONO
CellAge_Inducer	CellAge_Inducer	CellAge_Inducer	35	0.412248	1.027	0.453776	0.522815	0.412749	246	tags=34%, list=26%, signal=26%	TGFBI/SPARC/VCAN/IGFBP5/IGFBP7/SELENBP1/TAGLN/CCN2/SOD2/PEBP1/HNRNPC/EWSR1
GTEx_Aging_Down	GTEx_Aging_Down	GTEx_Aging_Down	54	0.389703	0.998681	0.506405	0.522815	0.412749	392	tags=52%, list=41%, signal=32%	YWHAE/PGK1/YWHAZ/YWHAB/CAP1/APEX1/MDH2/YWHAG/MYL12B/HNRNPK/LDHB/SERBP1/GSR/FH/RBBP4/RAB11A/CDV3/CBX3/SEC23A/DLD/MDH1/NSFL1C/GRB2/ARPC3/TXNDC17/CS/RAD23B/ARPC2
CellAge_Repressor	CellAge_Repressor	CellAge_Repressor	71	0.381013	0.99181	0.522815	0.522815	0.412749	352	tags=46%, list=37%, signal=32%	ALDOA/YWHAZ/CTSB/YWHAB/MSN/LMNB1/APEX1/GRN/PARK7/LOXL2/ENO1/PPIB/GAPDH/HNRNPA1/RACK1/HNRNPD/HSPB1/DDB1/RBBP4/CTSD/FSCN1/TP53I3/TXN/LOX/CLU/MYLK/HSPA1A/MDH1/HNRNPA3/NUDT5/TFG/YBX1/ELAVL1

### Sheet: D
	ID	Description	setSize	enrichmentScore	NES	pvalue	p.adjust	qvalue	rank	leading_edge	core_enrichment
Alu_OE_Repeats_Up	Alu_OE_Repeats_Up	Alu_OE_Repeats_Up	104	0.600917	2.78077	1.78221e-16	5.34662e-16	NA	4997	tags=72%, list=30%, signal=51%	Tigger19b:TcMar-Tigger:DNA/Tigger2b_Pri:TcMar-Tigger:DNA/L1ME3:L1:LINE/L1ME3A:L1:LINE/BLACKJACK:hAT-Blackjack:DNA/L1MB8:L1:LINE/L1ME4b:L1:LINE/MSTA:ERVL-MaLR:LTR/L1ME4a:L1:LINE/THE1B:ERVL-MaLR:LTR/MLT1C:ERVL-MaLR:LTR/L1ME4c:L1:LINE/MIRc:MIR:SINE/MER102c:hAT-Charlie:DNA/Charlie1b:hAT-Charlie:DNA/MER103C:hAT-Charlie:DNA/MER47A:TcMar-Tigger:DNA/MIR:MIR:SINE/MLT1L:ERVL-MaLR:LTR/Tigger19a:TcMar-Tigger…
Alu_OE_Genes_Down	Alu_OE_Genes_Down	Alu_OE_Genes_Down	96	0.411291	1.8777	0.000133887	0.000200831	NA	4294	tags=43%, list=26%, signal=32%	ENSG00000196616/ENSG00000011638/ENSG00000180447/ENSG00000134363/ENSG00000162407/ENSG00000180694/ENSG00000175061/ENSG00000119508/ENSG00000011465/ENSG00000145779/ENSG00000284686/ENSG00000162545/ENSG00000166347/ENSG00000153162/ENSG00000075643/ENSG00000198818/ENSG00000189067/ENSG00000221869/ENSG00000130707/ENSG00000119138/ENSG00000048740/ENSG00000134882/ENSG00000005243/ENSG00000196683/ENSG00000166923…
Alue_OE_Genes_Up	Alue_OE_Genes_Up	Alue_OE_Genes_Up	91	-0.265442	-1.36317	0.0353466	0.0353466	NA	3739	tags=34%, list=22%, signal=27%	ENSG00000204442/ENSG00000184465/ENSG00000101104/ENSG00000135074/ENSG00000127564/ENSG00000168906/ENSG00000106366/ENSG00000119681/ENSG00000134369/ENSG00000110719/ENSG00000198763/ENSG00000130695/ENSG00000248527/ENSG00000130158/ENSG00000162572/ENSG00000103449/ENSG00000105738/ENSG00000176155/ENSG00000198886/ENSG00000148773/ENSG00000122966/ENSG00000132688/ENSG00000198899/ENSG00000117724/ENSG00000198786…
